# PAK6 rescues pathogenic LRRK2-mediated ciliogenesis and centrosomal cohesion defects in a mutation-specific manner

**DOI:** 10.1101/2024.04.11.589075

**Authors:** Lucia Iannotta, Rachel Fasiczka, Giulia Favetta, Yibo Zhao, Elena Giusto, Elena Dall’Ara, Jianning Wei, Franz Y. Ho, Claudia Ciriani, Susanna Cogo, Isabella Tessari, Ciro Iaccarino, Maxime Liberelle, Luigi Bubacco, Jean-Marc Taymans, Claudia Manzoni, Arjan Kortholt, Laura Civiero, Sabine Hilfiker, Michael Lu, Elisa Greggio

## Abstract

P21 activated kinase 6 (PAK6) is a serine-threonine kinase with physiological expression enriched in the brain and overexpressed in a number of human tumors. While the role of PAK6 in cancer cells has been extensively investigated, the physiological function of the kinase in the context of brain cells is poorly understood. Our previous work uncovered a link between PAK6 and the Parkinson’s disease (PD)-associated kinase LRRK2, with PAK6 controlling LRRK2 activity and subcellular localization *via* phosphorylation of 14-3-3 proteins.

Here, to gain more insights into PAK6 physiological function, we performed protein-protein interaction arrays and identified a subgroup of PAK6 binders related to ciliogenesis. We confirmed that endogenous PAK6 localizes at both the centrosome and the cilium, and positively regulates ciliogenesis not only in tumor cells but also in neurons and astrocytes. Strikingly, PAK6 rescues ciliogenesis and centrosomal cohesion defects associated with the G2019S but not the R1441C LRRK2 PD mutation. Since PAK6 binds LRRK2 via its GTPase/Roc-COR domain and the R1441C mutation is located in the Roc domain, we used microscale thermophoresis and AlphaFold2-based computational analysis to demonstrate that PD mutations in LRRK2 affecting the Roc-COR structure substantially decrease PAK6 affinity, providing a rationale for the differential protective effect of PAK6 toward the distinct forms of mutant LRRK2.

Altogether, our study discloses a novel role of PAK6 in ciliogenesis and points to PAK6 as the first LRRK2 modifier with PD mutation-specificity.
