## Supplementary table 2 for "PAK6 rescues pathogenic LRRK2-mediated ciliogenesis and centrosomal cohesion defects in a mutation-specific manner"

### Sheet: Primary cilia proteome
cillium.list-mouse	human_symbol.cillium	human_swiss.cillium
MGI:1916565	CFAP90	A4QMS7
MGI:1916575	C11orf97	A0A1B0GVM6
MGI:1916729	CFAP96	A7E2U8
MGI:1924217	KIAA0586	Q9BVV6
MGI:109424	ABCA4	P78363
MGI:2443111	ABCC4	O15439
MGI:1333882	ADAM15	Q13444
MGI:99675	ADCY3	O60266
MGI:99673	ADCY5	O95622
MGI:87917	ADCY6	O43306
MGI:1274784	ADGRV1	Q8WXG9
MGI:2443254	AGBL2	Q5U5Z8
MGI:1918244	AGBL4	Q5VU57
MGI:87971	AHI1	Q8N157
MGI:1926051	AK7	Q96M32
MGI:1916120	AK8	Q96MA6
MGI:102794	AKAP4	Q5JQC9
MGI:2178217	AKAP9	Q99996
MGI:3618288	AKAP14	Q86UN6
MGI:87986	AKT1	P31749
MGI:1918731	ALPK1	Q96QP1
MGI:2443564	AMBRA1	Q9C0C7
MGI:2144755	ANKMY2	Q8IV38
MGI:1919865	ANKS3	Q6ZW76
MGI:1922941	ANKS6	Q68DC2
MGI:2387214	ANO2	Q9NQ90
MGI:96819	ANXA1	P04083
MGI:88059	APP	P05067
MGI:2139354	ARFGEF2	Q9Y6D5
MGI:1929494	ARHGAP35	Q9NRY4
MGI:1349429	ARL2BP	Q9Y2Y0
MGI:1929699	ARL3	P36405
MGI:1927136	ARL6	Q9H0F7
MGI:1921698	ARL13A	Q5H913
MGI:1915396	ARL13B	Q3SXY8
MGI:1926045	ARMC9	Q7Z3E5
MGI:2159617	ARR3	P36575
MGI:1277186	ATG5	Q9H1Y0
MGI:1921494	ATG7	O95352
MGI:1261775	ATG14	Q6ZNE5
MGI:1924290	ATG16L1	Q676U5
MGI:1351335	ATP1A4	Q13733
MGI:105368	ATP2B2	Q01814
MGI:88111	ATP2B4	P23634
MGI:1921084	ATP6V1D	Q9Y5K8
MGI:894678	AURKA	O14965
MGI:1351471	B9D1	Q9UPM9
MGI:2387643	B9D2	Q9BPU9
MGI:1913610	BBIP1	A8MTZ0
MGI:1920123	BBOF1	Q8ND07
MGI:1277215	BBS1	Q8NFJ9
MGI:2135267	BBS2	Q9BXC9
MGI:2143311	BBS4	Q96RK4
MGI:1919819	BBS5	Q8N3I7
MGI:1918742	BBS7	Q8IWZ6
MGI:2442833	BBS9	Q3SYG4
MGI:2686651	BBS12	Q6ZW61
MGI:2387588	BEST2	Q8NFU1
MGI:88208	BSG	P35613
MGI:2142166	C2CD3	Q4AC94
MGI:2444831	C1orf115	Q9H7X2
MGI:1920537	CABCOCO1	Q8IVU9
MGI:1918227	CABS1	Q96KC9
MGI:1918382	CABYR	O75952
MGI:101950	CALCR	P30988
MGI:1922434	CAMSAP2	Q08AD1
MGI:1916947	CAMSAP3	Q9P1Y5
MGI:2444480	DNAI7	Q6TDU7
MGI:1309489	CASK	O14936
MGI:2179947	CATSPER1	Q8NEC5
MGI:2387404	CATSPER2	Q96P56
MGI:1924106	CATSPER3	Q86XQ3
MGI:3043288	CATSPER4	Q7RTX7
MGI:2443988	CATSPERB	Q9H7T0
MGI:2147030	CATSPERD	Q86XM0
MGI:1923968	CATSPERG	Q6ZRH7,Q6ZRH7
MGI:1914327	CATSPERZ	Q9NTU4
MGI:102709	CAV1	Q03135
MGI:88279	CBL	P22681
MGI:1920989	CBY1	Q9Y3M2
MGI:1924487	CC2D2A	Q9P2K1
MGI:3645359	CC2D2B	Q6DHV5
MGI:1289263	CCDC39	Q9UFE4
MGI:2443893	CCDC40	Q4G0X9
MGI:2685005	CCDC61	Q9Y6R9
MGI:3607777	CCDC63	Q8NA47
MGI:2146001	CCDC65	Q8IXS2
MGI:2443639	CCDC66	A2RUB6
MGI:3612676	CCDC68	Q9H2F9
MGI:1925177	CCDC88A	Q3V6T2
MGI:1913967	CCDC96	Q2M329
MGI:1920543	CCDC103	Q8IW40
MGI:3606076	CCDC113	Q9H0I3
MGI:1859619	CCDC120	Q96HB5
MGI:2685067	CCDC170	Q8IYT3
MGI:1918200	CCDC178	Q5BJE1
MGI:1922145	CCDC181	Q5TID7
MGI:2685012	CFAP119	A1A4V9
MGI:2141942	CCP110	O43303
MGI:1920670	CCSAP	Q6IQ19
MGI:104689	CCT4	P50991
MGI:107183	CCT8	P50990
MGI:88323	CD24	P25063
MGI:1338073	CDC45	O75419
MGI:2157782	CDHR1	Q96JP9
MGI:2448549	CDK10	Q15131
MGI:2145349	CDK20	Q8IZL9
MGI:1278336	CDKL5	O76039
MGI:1347245	CEACAM1	P13688,P13688
MGI:1313302	CENPF	P49454
MGI:2684927	CENPJ	Q9HC77
MGI:1914244	CEP19	Q96LK0
MGI:1913336	CEP20	Q96NB1
MGI:1891414	CEP41	Q9BYV8
MGI:1924386	CEP78	Q5JTW2
MGI:1924298	CEP83	Q9Y592
MGI:1919390	CEP89	Q96ST8
MGI:2687282	CEP104	O60308
MGI:2680221	CEP126	Q9P2H0
MGI:1922466	CEP128	Q6ZU80
MGI:107440	CEP131	Q9UPN4
MGI:1925343	CEP162	Q5TB80
MGI:2384878	CEP164	Q9UPV0
MGI:1918348	CEP170	Q5SW79
MGI:108084	CEP250	Q9BV73
MGI:2384917	CEP290	O15078
MGI:1929713	CEP295NL	Q96MC4
MGI:3037816	CERKL	Q49MI3
MGI:1347086	CETN1	Q12798
MGI:1347085	CETN2	P41208
MGI:1097706	CETN3	O15182
MGI:2677454	CETN4P
MGI:107428	CFAP20	Q9Y6A4
MGI:1913994	CFAP36	Q96G28
MGI:1289258	CFAP43	Q8NDM7
MGI:1277238	CFAP44	Q96MT7
MGI:1919120	CFAP45	Q9UL16
MGI:3781475	CFAP47	Q6ZTR5
MGI:1919110	CFAP52	Q8N1V2
MGI:1921703	CFAP53	Q96M91
MGI:1922208	CFAP54	Q96N23
MGI:2685815	CFAP58	Q5T655
MGI:2444274	CFAP65	Q6ZU64
MGI:2443778	CFAP69	A5D8W1
MGI:1923920	CFAP70	Q5T0N1
MGI:3779542	CFAP73	A6NFT4
MGI:2141635	CFAP100	Q494V2
MGI:1922722	CFAP126	Q5VTH2
MGI:2447809	CFAP157	Q5JU67
MGI:1916579	CFAP206	Q8IYR0
MGI:2684947	CFAP221	Q4G0U5
MGI:1915251	CFAP298	P57076
MGI:1915134	CFAP410	O43822
MGI:1914407	CFAP418	Q96NL8
MGI:1929293	CIB2	O75838
MGI:1915349	CIBAR1	A1XBS5
MGI:3588213	CIBAR2	Q6ZTR7
MGI:1934157	CILK1	Q9UPZ9
MGI:104571	CLCN4	P51793
MGI:1921575	CLTB	P09497
MGI:1924029	CLUAP1	Q96AJ1
MGI:88436	CNGA1	P29973
MGI:108040	CNGA2	Q16280
MGI:1341818	CNGA3	Q16281
MGI:2664102	CNGB1	Q14028
MGI:1353562	CNGB3	Q9NQW8
MGI:1889576	CNTRL	Q7Z7A1
MGI:1920942	CPLANE1	Q9H799
MGI:1923416	CPLANE2	Q9BU20
MGI:2136343	CRB1	P82279
MGI:3529431	CROCC	Q5TZA2
MGI:1934950	CSNK1A1	P48729
MGI:1355272	CSNK1D	P48730
MGI:88548	CSNK2B	P67870
MGI:107285	CTSH	P09668
MGI:1347360	CUL3	Q13618
MGI:1921506	CYLD	Q9NQC7
MGI:1923520	CYRIB	Q9NUQ9
MGI:2177632	CYS1	Q717R9
MGI:2669829	KIAA1549	Q9HCM3
MGI:1914596	DAAM1	Q9Y4D1
MGI:2652818	DCDC2	Q9UHG0
MGI:1915761	DCDC2C	A8MYV0
MGI:107745	DCTN1	Q14203
MGI:1277171	DCX	O43602
MGI:2447658	DISC1	Q9NRI5
MGI:107450	DLD	P09622
MGI:2443671	DLEC1	Q9Y238
MGI:1918478	DLG5	Q8TDM6
MGI:1915520	DNAAF1	Q8NEP3
MGI:1923566	DNAAF2	Q9NVR5
MGI:1914935	DNAAF4	Q8WXU2
MGI:107721	DNAH1	Q9P2D7
MGI:107731	DNAH2	Q9P225
MGI:2683040	DNAH3	Q8TD57
MGI:107718	DNAH5	Q8TE73
MGI:2685838	DNAH7	Q8WXX0,Q8WXX0,Q8WXX0
MGI:107714	DNAH8	Q96JB1
MGI:1289279	DNAH9	Q9NYC9
MGI:1100864	DNAH11	Q96DT5
MGI:107720	DNAH12	Q6ZR08
MGI:1917176	DNAH17	Q9UFH2
MGI:1916172	DNAI1	Q9UI46
MGI:2685574	DNAI2	Q9GZS0
MGI:3045269	DNAI3	Q8IWG1
MGI:2385328	DNAI4	Q5VTH9
MGI:1916637	DNAJB13	P59910
MGI:1859217	DNAL4	O96015
MGI:1922813	DNALI1	O14645
MGI:2685906	DRC1	Q96MC2
MGI:1921915	DRC3	Q9H069
MGI:2685616	DRC7	Q8IY82
MGI:99578	DRD1	P21728
MGI:94924	DRD2	P14416
MGI:94927	DRD5	P21918
MGI:107736	DYNC2H1	Q8NCM8
MGI:2445085	DYNC2I1	Q8WVS4
MGI:1919070	DYNC2I2	Q96EX3
MGI:1913996	DYNC2LI1	Q8TCX1
MGI:1915347	DYNLL2	Q96FJ2
MGI:1913311	DYNLT2B	Q8WW35
MGI:3045358	DYNLT4	Q5JR98
MGI:1914311	DZIP1	Q86YF9
MGI:1919757	DZIP1L	Q8IYY4
MGI:1914043	CLXN	Q9HAE3
MGI:1915476	EFCAB2	Q5VUJ9
MGI:2385199	EFCAB7	A8K855
MGI:1916556	EFCAB9	A8MZ26
MGI:1919127	EFHC1	Q5JVL4
MGI:1921655	EFHC2	Q5JST6
MGI:1341878	EHD1	Q9H4M9
MGI:1928900	EHD3	Q9NZN3
MGI:2445168	ELMOD3	Q96FG2
MGI:2142593	ENKD1	Q9H0I2
MGI:1918483	ENKUR	Q8TC29
MGI:1915362	ENTR1	Q96C92
MGI:104583	EPS15	P42566
MGI:2151013	ERC1	Q8IUD2
MGI:109392	ESR2	Q92731
MGI:1890596	EVC	P57679
MGI:1915775	EVC2	Q86UK5
MGI:98931	EZR	P15311
MGI:2145567	FAM149B1	Q96BN6
MGI:1921123	FAM161A	Q3B820
MGI:2443027	FAM161B	Q96MY7
MGI:3605773	CIMIP2A	Q6J272
MGI:1922679	CFAP144	A6NL82
MGI:1914180	FANK1	Q8TC84
MGI:1922033	FBF1	Q8TES7
MGI:2443416	FBXL13	Q8NEE6
MGI:2147577	FFAR4	Q5NUL3
MGI:2684972	FHDC1	Q9C0D6
MGI:1918359	FLACC1	Q96Q35
MGI:2442184	FLCN	Q8NFG4
MGI:3646964	FSCB	Q5H9T9
MGI:1917550	FUZ	Q9BT04
MGI:1861742	GABARAP	O95166
MGI:1337018	GALR2	O43603
MGI:1329003	GALR3	O60755
MGI:95653	GAPDHS	O14556
MGI:3652048	GAS2L2	Q8NHY3
MGI:1202386	GAS8	O95995
MGI:1921662	GLE1	Q53GS7
MGI:95727	GLI1	P08151
MGI:95728	GLI2	P10070
MGI:95729	GLI3	P10071
MGI:1932535	GLIS2	Q9BZE0
MGI:5313142	NA	NA
MGI:5579011	NA	NA
MGI:95778	GNAT1	P11488
MGI:95779	GNAT2	P19087
MGI:3588268	GNAT3	A8MTJ3
MGI:95781	GNB1	P62873
MGI:101848	GNB5	O14775
MGI:109165	GNGT1	P63211
MGI:95797	GPI	P06744
MGI:892973	GPR19	Q15760
MGI:95712	GPR83	Q9NYM4
MGI:1927653	GPR88	Q9GZN0
MGI:2442046	GPR157	Q5UAW9
MGI:2685054	GPR161	Q8N6U8
MGI:1345146	GRK1	Q15835
MGI:87941	GRK3	P35626
MGI:3577767	GRXCR1	A8MXD5
MGI:102770	GUCA1A	P43080
MGI:1194489	GUCA1B	Q9UMX6
MGI:1270851	GUCA2B	Q16661
MGI:106030	NA	NA
MGI:105123	GUCY2D	Q02846
MGI:105119	GUCY2F	P51841
MGI:1333752	HDAC6	Q9UBN7
MGI:96103	HK1	P19367
MGI:98504	HNF1A	P20823
MGI:1921013	HOATZ	Q6PI97
MGI:1920188	IFT25	Q9Y547
MGI:1196627	HTR6	P50406
MGI:2389007	HYDIN	Q4G0P3
MGI:1924082	HYLS1	Q96M11
MGI:1915585	IFT20	Q8IY31
MGI:1914536	IFT22	Q9H7X7
MGI:1914292	IFT27	Q9BW83
MGI:1923661	IFT43	Q96FT9
MGI:1923818	IFT46	Q9NQC8
MGI:2387217	IFT52	Q9Y366
MGI:1921166	IFT57	Q9NWB7
MGI:1914944	IFT74	Q96LB3
MGI:1915509	IFT80	Q9P2H3
MGI:1098597	IFT81	Q8WYA0
MGI:98715	IFT88	Q13099
MGI:1932386	IFT122	Q9HBG6
MGI:2146906	IFT140	Q96RY7
MGI:2682064	IFT172	Q9UG01
MGI:1915420	IFTAP	Q86VG3
MGI:96569	INHA	P05111
MGI:1927753	INPP5E	Q9NRR6
MGI:2443752	INTU	Q9ULD6
MGI:1335082	INVS	Q9Y283
MGI:1922168	IQCA1	Q86XH1
MGI:2443764	IQCB1	Q15051
MGI:1922982	IQCD	Q96DY2
MGI:1921489	IQCE	Q6IPM2
MGI:1916957	IQCG	Q9H095
MGI:99454	IRS1	P35568
MGI:1925835	JADE1	Q6IE81
MGI:2687399	KCNF1	Q9H3M0
MGI:1194504	KCNJ10	P78508
MGI:108083	KCNQ1	P51787
MGI:2141207	KCTD10	Q9H3F6
MGI:108390	KIF2A	O00139
MGI:107689	KIF3A	Q9Y496
MGI:107688	KIF3B	O15066
MGI:109564	KIF5A	Q12840
MGI:1098268	KIF5B	P33176
MGI:1098269	KIF5C	O60282
MGI:1098239	KIF7	Q2M1P5
MGI:1098237	KIF9	Q9HAQ2
MGI:1098229	KIF17	Q9P2E2
MGI:2447024	KIF19	Q2TAC6
MGI:1922300	KIF27	Q86VH2
MGI:107566	KIFAP3	Q92845
MGI:2148793	KISS1R	Q969F8
MGI:107978	KLC1	Q07866
MGI:107953	KLC2	Q9H0B6
MGI:1277971	KLC3	Q6P597
MGI:3614952	KNCN	A6PVL3
MGI:1923032	LCA5	Q86VQ0
MGI:3041157	LCA5L	O95447
MGI:96764	LDHC	P07864
MGI:1859553	DNAAF11	Q86X45
MGI:1917802	LRRC56	Q8IYG6
MGI:107470	LYAR	Q9NX58
MGI:1916282	LYZL4	Q96KX0
MGI:1916694	LYZL6	O75951
MGI:1934860	LZTFL1	Q9NQ48
MGI:1277184	MACIR	Q96GV9
MGI:1354953	MAGI2	Q86UL8
MGI:96913	MAK	P20794
MGI:1306776	MAP1A	P78559
MGI:1306778	MAP1B	P46821
MGI:1914693	MAP1LC3B	Q9GZQ8
MGI:97178	MAP4	P27816
MGI:2652894	MAPK15	Q8TD08
MGI:891995	MAPRE1	Q15691
MGI:97180	MAPT	P10636
MGI:1920955	MARK4	Q96L34
MGI:2180756	MCHR1	Q99705
MGI:96951	MDM1	Q8TC05
MGI:96965	MERTK	Q12866
MGI:1891836	MKKS	Q9NPJ1
MGI:3584243	MKS1	Q9NXB0
MGI:1341819	MLF1	P58340
MGI:107933	MNS1	Q8NEH6
MGI:1336881	MOK	Q9UQ07
MGI:2446240	MOSMO	Q8NHV5
MGI:1921905	MROH2B	Q7Z745
MGI:2448580	MYO3B	Q8WXR4
MGI:105976	MYO5A	Q9Y4I1
MGI:104510	MYO7A	Q13402
MGI:1202864	MYOC	Q99972
MGI:2384407	MYRIP	Q8NFW9
MGI:2180167	NAXE	Q8NCW5
MGI:97293	NEDD1	Q8NHV4
MGI:97302	NEDD9	Q14511
MGI:1344404	NEK4	P51957
MGI:1890646	NEK8	Q86SG6
MGI:105108	NIN	Q8N4C6
MGI:1922783	NME5	P56597
MGI:2449121	NME7	Q9Y5B8
MGI:1920662	NME8	Q8N427
MGI:97364	NOTCH2	Q04721
MGI:2685082	NPFFR1	Q9GZQ6
MGI:1858233	NPHP1	O15259
MGI:1921275	NPHP3	Q7Z494
MGI:2384210	NPHP4	O75161
MGI:108418	NPY2R	P49146
MGI:1347073	NUBP1	P53384
MGI:1347072	NUBP2	Q9Y5Y2
MGI:2387631	NUP42	O15504
MGI:109589	OCRL	Q01968
MGI:2446120	ODAD1	Q96M63
MGI:1922184	ODAD2	Q5T2S8
MGI:1924859	ODAD3	A5D8V7
MGI:1921657	ODAD4	Q96NG3
MGI:1098824	ODF2	Q5BJF6
MGI:1098600	ODF2L	Q9ULJ1
MGI:1350328	OFD1	O75665
MGI:1097692	OPN1LW	P04000
MGI:99438	OPN1SW	P03999
MGI:1338022	OPN3	Q9H1Y3
MGI:105049	P2RY1	P47900
MGI:1916560	PACRG	Q96M98
MGI:109520	PAFAH1B1	P43034
MGI:2385061	PCARE	A6NGG8
MGI:1891428	PCDH15	Q96QU1
MGI:2136752	PCDHB13	Q9Y5F0
MGI:2136760	PCDHB15	Q9Y5E8
MGI:1277958	PCM1	Q15154
MGI:102722	PCNT	O95613
MGI:98090	PDC	P20941
MGI:108413	PDE1C	Q14123
MGI:99556	PDE4C	Q08493
MGI:97524	PDE6A	P16499
MGI:97525	PDE6B	P35913
MGI:97526	PDE6G	P18545
MGI:1925850	PDE6H	Q13956
MGI:97530	PDGFRA	P16234
MGI:3608325	PDZD7	Q9H5P4
MGI:2385054	PEX6	Q13608
MGI:97548	PFKM	P08237
MGI:97563	PGK2	P07205
MGI:2676330	NA	NA
MGI:891978	PHYH	O14832
MGI:1923670	CIMAP3	Q8TCI5
MGI:1922919	PIK3R4	Q99570
MGI:1346036	PIN1	Q13526,Q13526
MGI:3649546	PIN1	Q13526,Q13526
MGI:2685847	PJVK	Q0ZLH3
MGI:97603	PKD1	P98161
MGI:2156538	PKD1L1	Q8TDX9
MGI:1099818	PKD2	Q13563
MGI:1352448	PKD2L1	Q9P0L9
MGI:2155808	PKHD1	P08F94
MGI:97591	PKM	P14618
MGI:1351469	PLEKHB1	Q9UF11
MGI:1930136	PMFBP1	Q8TBY8
MGI:1917485	POC1A	Q8NBT0
MGI:1918511	POC1B	Q8TC44
MGI:1915002	SAXO4	Q7Z5V6
MGI:1859638	PQBP1	O60828
MGI:1890541	NA	NA
MGI:3649529	PRCD	Q00LT1
MGI:97592	PRKACA	P17612
MGI:97594	PRKACB	P22694
MGI:104878	PRKAR1A	P10644
MGI:108025	PRKAR2A	P13861
MGI:97760	PRKAR2B	P31323
MGI:97595	PRKCA	P17252
MGI:2135956	PRLHR	P49683
MGI:1100886	PROM1	O43490
MGI:2138997	PROM2	Q8N271
MGI:97774	PRPH	P41219
MGI:102791	PRPH2	P23942
MGI:1202717	PSEN1	P49768
MGI:109284	PSEN2	P49810
MGI:1098257	PSMB4	P28070
MGI:105373	PTCH1	Q13635
MGI:97797	PTGS1	P23219
MGI:95481	PTK2	Q05397
MGI:2144837	PTPN23	Q9H3S7
MGI:103310	PTPRK	Q15262
MGI:2677633	QRFPR	Q96P65,Q96P65
MGI:2684912	QRICH2	Q9H0J4
MGI:96960	RAB8A	P61006
MGI:105066	RAB10	P61026
MGI:1916865	RAB15	P59190
MGI:1861441	RAB27A	P51159
MGI:1917285	RAB28	P51157
MGI:1917564	RABEP2	Q9H5N1
MGI:1915958	RABL2A	Q9UBK7
MGI:1917723	RAPGEF4	Q8WZA2
MGI:1921273	RD3	Q7Z3Z2
MGI:102581	RDH11	Q8TC12
MGI:1929473	RGR	P47804
MGI:1338824	RGS9	O75916
MGI:2384418	RGS9BP	Q6ZS82
MGI:97914	RHO	P08100
MGI:2144271	RILP	Q96NA2
MGI:1922945	RILPL1	Q5EBL4
MGI:1933112	RILPL2	Q969X0
MGI:97998	ROM1	Q03395
MGI:1923628	ROPN1	Q9HAT0
MGI:2182357	ROPN1L	Q96C74
MGI:1341105	RP1	P56715
MGI:2384303	RP1L1	Q8IWN7
MGI:1277953	RP2	O75695
MGI:1344037	RPGR	Q92834
MGI:1932134	RPGRIP1	Q96KN7
MGI:1920563	RPGRIP1L	Q68CZ1
MGI:1097709	RRH	O14718
MGI:1922028	RRP7A	Q9Y3A4
MGI:1194909	RSPH1	Q8WYR4
MGI:1914082	RSPH3	Q86UC2,Q86UC2
MGI:3630308	RSPH3	Q86UC2,Q86UC2
MGI:3027894	RSPH4A	Q5TD94
MGI:1927643	RSPH6A	Q9H0K4
MGI:1922814	RSPH9	Q9H1X1
MGI:2179288	RTTN	Q86VV8
MGI:98227	SAG	P10523
MGI:1923061	SAXO1	Q8IYX7
MGI:1914618	SAXO2	Q658L1
MGI:1914411	SCLT1	Q96NL6
MGI:101782	SCNN1A	P37088
MGI:1924066	SDCCAG8	Q86SQ7
MGI:97298	SEPTIN2	Q15019
MGI:1270156	SEPTIN4	O43236
MGI:1888939	SEPTIN6	Q14141
MGI:1335094	SEPTIN7	Q16181
MGI:1858222	SEPTIN9	Q9UHD8
MGI:2671987	SHANK2	Q9UPX8
MGI:1930016	SHANK3	Q9BYB0
MGI:1921696	SLC9B1	Q4ZJI4
MGI:2140077	SLC9B2	Q86UD5
MGI:2685456	SLC9C1	Q4G0N8
MGI:2685974	SLC22A14	Q9Y267
MGI:2447362	SLC24A4	Q8NFF2
MGI:1920583	SLC25A31	Q9H0C2
MGI:1921691	SLCO6A1	Q86UG4,Q86UG4,Q86UG4
MGI:108075	SMO	Q99835
MGI:1914724	SNAP29	O95721
MGI:3045373	SNTN	A6NMZ2
MGI:98266	SORD	Q00796
MGI:1333778	SPA17	Q15506
MGI:1917237	SPACA9	Q96E40
MGI:2444120	SPAG4	Q9NPE6
MGI:1927470	SPAG5	Q96R06
MGI:3040687	SPAG6	O75602,O75602
MGI:1354388	SPAG6	O75602,O75602
MGI:1913972	SPAG16	Q8N0X2
MGI:1921612	SPAG17	Q6Q759
MGI:1916531	SPATA4	Q8NEY3
MGI:1915196	SPATA6	Q9NWH7
MGI:2144877	SPATA7	Q9P0W8
MGI:1922719	SPATA19	Q7Z5L4
MGI:3513546	SPEF1	Q9Y4P9
MGI:2685939	NA	NA
MGI:2443727	SPEF2	Q9C093
MGI:2685200	SPTBN5	Q9NRC6
MGI:1915725	SSNA1	O43805
MGI:98329	SSTR3	P32745
MGI:2139150	SSX2IP	Q9Y2D8
MGI:1860093	STARD10	Q9Y365
MGI:2388072	STOML3	Q8TAV4
MGI:2153816	STRC	Q7RTU9
MGI:103077	STX3	Q13277
MGI:1345643	SUFU	Q9UMX1
MGI:2683537	TAPT1	Q6NXT6
MGI:2681210	TAS2R4	Q9NYW5
MGI:1923820	TBATA	Q96M53
MGI:1914296	TBC1D7	Q9P0N9
MGI:1921944	TBC1D30	Q9Y2I9
MGI:2442827	TBC1D32	Q96NH3
MGI:1919976	TBCC	Q15814
MGI:98495	TBX3	O15119
MGI:1925082	TCHP	Q9BT92
MGI:98544	TCP11	Q8WWU5
MGI:98640	TCTE1	Q5JU00
MGI:3603820	TCTN1	Q2MV58
MGI:1915228	TCTN2	Q96GX1
MGI:2144738	TEDC1	Q86SX3
MGI:1919266	TEDC2	Q7L2K0
MGI:1346335	TEKT2	Q9UIF3
MGI:1918312	TEKT3	Q9BXF9
MGI:1919090	TEKT4	Q8WW24
MGI:1917676	TEKT5	Q96M29
MGI:2144205	TMEM17	Q86X19
MGI:1923928	TMEM67	Q5HYA8
MGI:1918698	TMEM80	Q96HE8
MGI:1914160	TMEM107	Q6UX40
MGI:1920232	TMEM138	Q9NPI0
MGI:1920020	TMEM216	Q9P0N5
MGI:2685024	TMEM231	Q9H6L2
MGI:2138365	TMEM237	Q96Q45
MGI:3647471	TMEM249	Q2WGJ8
MGI:3690536	TMEM262	E9PQX1
MGI:2684313	TOGARAM1	Q9Y4F4
MGI:2443498	TOGARAM2	Q6ZUX3
MGI:2146189	TOPORS	Q9NS56
MGI:106618	TPGS1	Q6ZTW0
MGI:2684923	TPPP2	P59282
MGI:1921269	TRAF3IP1	Q8TDR0
MGI:1926945	TRPV4	Q9HBA0
MGI:1925556	TSGA10IP	Q3SY00
MGI:2671932	TSPEAR	Q8WU66
MGI:1347557	TSSK1A
MGI:1918349	TSSK4	Q6SA08
MGI:2155779	TTBK2	Q6IQ55
MGI:1923510	TTC8	Q8TAM2
MGI:1920918	TTC21B	Q7Z4L5
MGI:1914259	TTC23	Q5W5X9
MGI:2444853	IFT56	A0AVF1
MGI:1920551	TTC29	Q8NA56
MGI:1926052	IFT70A	Q86WT1,Q86WT1
MGI:3700200	IFT70A	Q86WT1,Q86WT1
MGI:1919671	IFT70B	Q8N4P2,Q8N4P2
MGI:2443047	TTLL1	O95922
MGI:3644030	TTLL2	Q9BWV7
MGI:2141418	TTLL3	Q9Y4R7
MGI:1914784	TTLL4	Q14679
MGI:2443657	TTLL5	Q6EMB2
MGI:2683461	TTLL6	Q8N841
MGI:1918142	TTLL7	Q6ZT98
MGI:1922902	TTLL8	A6PVC2
MGI:1913589	TTLL9	Q3SXZ7
MGI:1921855	TTLL10	Q6ZVT0
MGI:1921660	TTLL11	Q8NHH1
MGI:1920845	TTLL13	A6NNM8
MGI:2651573	TUB	P50607
MGI:1095406	TUBA3C	P0DPH7,P0DPH7
MGI:107848	TUBB4A	P04350
MGI:101834	TUBG1	P23258
MGI:109571	TULP1	O00294
MGI:1861600	TULP2	O00295
MGI:1329045	TULP3	O75386
MGI:1916922	TXNDC15	Q96J42
MGI:2443123	UBXN10	Q96LJ8
MGI:102674	UMOD	P07911
MGI:2147162	UNC119B	A6NIH7
MGI:1919338	USH1C	Q9Y6N9
MGI:2450757	USH1G	Q495M9
MGI:1341292	USH2A	O75445
MGI:894681	USP9X	Q93008
MGI:103223	VHL	P40337
MGI:107166	VIPR2	P41587
MGI:2144467	WDPCP	O95876
MGI:1920230	WDR11	Q9BZH6
MGI:2443231	WDR19	Q8NEZ3
MGI:1921932	WDR35	Q9P2L0
MGI:1918495	CFAP251	Q8TBY9
MGI:2682003	WHRN	Q9P202
MGI:1891749	WRAP73	Q9P2S5

### Sheet: Overlap PAK6 PHM-cilium
REAL MATCH PAK6 OVER CILIUM INTERACTOME								RANDOM SIMULATION 100 000
NameB	EntrezB	SwissB	cillium.list-mouse	human_swiss.cillium		> mean(r)		random match	Freq		random PAK6 interactome (38 proteins)
AKT1	207	P31749	MGI:87986	P31749		[1] 1.12293		0	31915		over the real cilium interactome (640 proteins)
APP	351	P05067	MGI:88059	P05067		> sd(r)		1	37155
PKM	5315	P14618	MGI:97591	P14618		[1] 1.044206		2	20820
						> pnorm(3, mean(r), sd(r), lower.tail=FALSE)		3	7585
						[1] 0.03611		4	1989
								5	445
								6	75
								7	16
						#VALUE!

### Sheet: overlap PAK6 array-cilium
REAL MATCH PAK6 OVER CILIUM INTERACTOME								RANDOM SIMULATION 100 000
NameB	EntrezB	SwissB	cillium.list-mouse	human_swiss.cillium		> mean(r)		random match	Freq		random PAK6 interactome (148 proteins)
CLUAP1	23059	Q96AJ1	MGI:1924029	Q96AJ1		[1] 3.69845		0	2353		over the real cilium interactome (640 proteins)
ENTR1	10807	Q96C92	MGI:1915362	Q96C92		> sd(r)		1	9069
AK7	122481	Q96M32	MGI:1926051	Q96M32		[1] 1.897356		2	16759
CCDC40	55036	Q4G0X9	MGI:2443893	Q4G0X9		> pnorm(3, mean(r), sd(r), lower.tail=FALSE)		3	21018
DRC3	83450	Q9H069	MGI:1921915	Q9H069		[1] 0.04089		4	19481
SUFU	51684	Q9UMX1	MGI:1345643	Q9UMX1				5	14624
								6	8781
								7	4649
								8	2065
								9	781
								10	283
								11	103
								12	27
								13	4
								14	2
								15	1
