## Supplementary table 3 for "PAK6 rescues pathogenic LRRK2-mediated ciliogenesis and centrosomal cohesion defects in a mutation-specific manner"

### Sheet: Sheet1
Gene Enrichment			Query PAK6
×
Step 1: Analyze top genes:
Include query:
Step 2: Select a functional database:
Results:
Term	p-value	negative_log10_of_p_value	q-value	Term size	Number of genes in the co-expressed gene set with annotation in the functional database	Size of overlap between the term's gene-set and the co-expressed gene-set
multicellular organismal signaling	3.43e-08	6.65561	2.21e-07	717	73	22
transmission of nerve impulse	6.82e-08	6.3439	4.53e-07	695	73	21
synaptic transmission	2.7e-07	5.69465	2.02e-06	618	73	19
generation of neurons	0.000538	2.61083	0.00245	987	73	19
axon development	0.000538	2.61083	0.00245	472	73	13
neuron development	0.000538	2.50446	0.00313	744	73	16
axonogenesis	0.000768	2.13136	0.00739	460	73	12
neuron differentiation	0.00153	2.13136	0.00739	914	73	17
neuron projection development	0.00153	2.13136	0.00739	638	73	14
neurotransmitter secretion	0.00153	2.1152	0.00767	94	73	6
cell projection organization	0.00169	2.0381	0.00916	850	73	16
regulation of synaptic transmission	0.00169	1.9431	0.0114	158	73	7
cell projection morphogenesis	0.00169	1.93181	0.0117	605	73	13
astrocyte differentiation	0.00169	1.89279	0.0128	35	73	4
regulation of astrocyte differentiation	0.00172	1.66354	0.0217	16	73	3
regulation of synaptic plasticity	0.00172	1.60906	0.0246	84	73	5
long term synaptic potentiation	0.00172	1.48945	0.0324	19	73	3
neuron recognition	0.00172	1.4389	0.0364	20	73	3
central nervous system neuron development	0.00172	1.4389	0.0364	51	73	4
central nervous system development	0.00663	1.32148	0.0477	642	73	12
dendrite development	0.00663	1.29499	0.0507	103	73	5
glial cell differentiation	0.00663	1.05453	0.0882	117	73	5
positive regulation of developmental process	0.0131	1.00174	0.0996	605	73	11
generation of a signal involved in cell cell signaling	0.0287	0.709965	0.195	294	73	7
regulation of synapse organization	0.0287	0.705534	0.197	40	73	3
dermatan sulfate biosynthetic process	0.0287	0.681937	0.208	11	73	2
prepulse inhibition	0.0287	0.681937	0.208	11	73	2
response to axon injury	0.0426	0.657577	0.22	44	73	3
dentate gyrus development	0.0426	0.657577	0.22	12	73	2
regulation of nervous system development	0.0426	0.655608	0.221	401	73	8
glial cell migration	0.0426	0.632644	0.233	13	73	2
Semantic categories
neuron/CNS development	11
Synaptic transmission	4
Cell projection organization	3
Astrocyte differentiation	4
Synaptic plasticity	3
Response to signals	4
Uncategorized	2
